# Expansion and re-classification of the extracytoplasmic function (ECF) σ factor family

**DOI:** 10.1101/2019.12.11.873521

**Authors:** Delia Casas-Pastor, Raphael Rene Müller, Anke Becker, Mark Buttner, Carol Gross, Thorsten Mascher, Alexander Goesmann, Georg Fritz

## Abstract

Extracytoplasmic function σ factors (ECFs) represent one of the major bacterial signal transduction mechanisms in terms of abundance, diversity and importance, particularly in mediating stress responses. Here, we performed a comprehensive phylogenetic analysis of this protein family by scrutinizing all proteins in the NCBI database. As result, we identified ∼10 ECFs per bacterial genome on average and classified them into 157 phylogenetic ECF groups that feature a conserved genetic neighborhood and a similar regulation mechanism. Our analysis expands the number of unique ECF sequences ∼50-fold relative to previous classification efforts, enriches many original ECF groups with previously unclassified proteins and identifies 22 entirely new ECF groups. The ECF groups are hierarchically related to each other and are further composed of subgroups with closely related sequences. This two-tiered classification allows for the accurate prediction of common promoter motifs and the inference of putative regulatory mechanisms across subgroups composing an ECF group. This comprehensive, high-resolution description of the phylogenetic distribution of the ECF family, together with the massive expansion of classified ECF sequences, enables the application of *in silico* tools for the prediction of important functional residues, and serves as a powerful hypothesis-generator to guide future research in the field.
