## Supplementary material for "Expansion and re-classification of the extracytoplasmic function (ECF) σ factor family": Table 1

### Sheet: Sheet1
Rearrangments of original ECF groups
Original ECF groups	New ECF groups
Merged (21)
ECF05:ECF06:ECF07:ECF08:ECF09	ECF243
ECF13:ECF101:ECF117	ECF293
ECF19:ECF34:ECF126	ECF19
ECF24:ECF44	ECF238
ECF55:ECF112	ECF265
ECF47:ECF49:ECF50	ECF218
ECF108:ECF110:ECF124	ECF235
Small percentages (3)
ECF04	ECF249
ECF113	ECF281
ECF119	ECF255
Ungrouped (5)
ECF45	none
ECF60	none
ECF104	none
ECF109	none
ECF129	none
Scattered (3)
ECF01	many (see Fig. S2)
ECF10	many (see Fig. S2)
ECF20	many (see Fig. S2)
