## Supplementary material for "Expansion and re-classification of the extracytoplasmic function (ECF) σ factor family": Table 2

### Sheet: Sheet1
				New groups with no homology to any original ECF group
				ECF group (22)	# non-redundant proteins	# from rep/ref organisms (*)	Taxonomic origin	Regulator	Special traits
				ECF201	69	13	Firmicutes (100%)	-	Closest ECF group to type III sigma factors
				ECF202	35	0	-	-
				ECF208	79	25	Spirochaetes (100%)	Putative anti-sigma factor	Associated to glycosyl transferases fused to IDEAL domains
				ECF210	139	5	Proteobacteria (100%)	-
				ECF215	49	0	-	-
				ECF216	46	13	Proteobacteria (100%)	Putative anti-sigma factor
				ECF219	88	20	Actinobacteria (100%)	Putative anti-sigma factor	Lack of sigma2.1 region in some subgroups
				ECF220	55	11	Proteobacteria (100%)	C-terminal extension	Transmembrane proteins in +1 and -1
				ECF221	243	50	Actinobacteria (100%)	Putative anti-sigma factor
				ECF222	46	14	Actinobacteria (100%)	Putative anti-sigma factor
				ECF229	102	19	Spirochaetes (100%)	Putative anti-sigma factor	Associated to proton-conducting membrane transporters
				ECF234	43	4	Firmicutes (100%)	-
				ECF241	855	144	Bacteroidetes (68.28%), Proteobacteria (24.14%), Acidobacteria (6.21%), Spirochaetes (0.69%)	Putative FecR-like AS factor located C-terminally from a heavy-metal resistance protein	Located in the FecR clade
				ECF242	147	42	Proteobacteria (44.19%) and Spirochaetes (55.81%)	Putative FecR-like anti-sigma factor	Associated to TonB-dependent receptors, except in proteins from Spirochaetes. Located in the FecR clade
				ECF254	31	9	Firmicutes (100%)	-	-
				ECF258	77	25	Firmicutes (100%)	DUF4179 -containing anti-sigma factor	Associated to ABC transporters
				ECF267	28	6	Proteobacteria (100%)	-
				ECF280	44	14	Proteobacteria (100%)	Putative anti-sigma factor	Broad genetic context conservation
				ECF282	128	28	Actinobacteria (100%)	Transcriptional regulation and perhaps ClpXP proteolysis (Seipke et al., 2014)
				ECF287	55	18	Actinobacteria (100%)	Cys-rich C-terminal extension
				ECF288	74	32	Firmicutes (100%)	Cys-rich C-terminal extension	Associated to DUF2461 in +1
				ECF294	300	52	Proteobacteria (96.15%), Acidobacteria (3.95%)	SnoaL-like C-terminal extension
				(*) Representative and reference organisms are defined by NCBI (https://www.ncbi.nlm.nih.gov). Only RefSeq assembly is considered if both RefSeq and GenBank assemblies are available for the same genome
