## Supplementary Table 2 for "Expansion and re-classification of the extracytoplasmic function (ECF) σ factor family"

### Sheet: Table S2 - DescriptionGroups
Table S2. Description of ECF groups in terms of taxonomic origin, predicted target promoter motif, percentage of overlap with original groups, presence of C- or N-terminal extensions and domains therein, percentage of sequences with transmembrane helices, other features of the ECF protein, presence and type of the associated anti-sigma factor, number of transmembrane helices of the associated ant…
	General features			ECF features				Regulation
ECF group	Taxonomy	Predicted target promoter	Original group	C terminal extension and domain	N-terminal extension	TM helix(es)	Other sequence features	AS factor and domain	TM helix(es)2	Position	Other	Genomic context conservation	Non-Ref/Rep?
ECF201	Firmicutes (100%)	-	-	-	-	-	-	-	-	-	-	-	-
ECF46	Planctomycetes (44.44%), Proteobacteria (37.04%), Verrucomicrobia (18.56%)	-	ECF46 (100.0%)	-	-	-	2C in sigma4, C in sigma2 (s4)	FecR + Concanavalin A-like lectin/glucanases superfamily	1 (92.59%)	1	-	Other proteins conserved in the genomic context include the N-terminal domain of an alpha-L-rhamnosidase (s4) and a sulfatase fused to a DUF4976 (s4 and s3).	-
ECF202	-	-	-	-	-	-	-	-	-	-	-	-	-
ECF203	Actinobacteria (100%)	-	-	-	-	-	-	-	-	-	TetR repressor	O6-methylguanine methyltransferase (1.44 per ECF) in position +1, a TetR repressor (0.88 per ECF), a helix-turn-helix domain (0.83 per ECF), a protein from the major falicitator superfamily (0.78 per ECF) and the metal binding domain of Ada (Pfam: Ada_Zn_binding) (1.22 per ECF),	-
ECF204	Actinobacteria (100%)	GGAACC-Xn-CGGTGTA	-	-	-	-	-	CAS, DUF3040, RskA-like, DUF4367	1 (80.36%)	1	-	-	-
ECF205	Actinobacteria (93.75%), Proteobacteria (6.25%)	-	-	SnoaL-like (9.38%)	-	-	-	-	-	-	-	Helix-turn-helix domain	-
ECF114	Bacteroidetes (99.11%)	-	ECF114 (36.83%)	-	-	-	-	-	-	-	-	GDP-mannose 4,6 dehydratase (s6), tetratricopeptde repeat	-
ECF28	Proteobacteria (99.34%), Cyanobacteria (0.66%)	-	ECF28 (91.24%)	-	-	-	-	DUF3379	1 (93.21%)	1	-	a thiolase (s1 and s2), an outer membrane protein transport protein (OMPP1/FadL/TodX) (s1 and s2) involved in degradation of aromatic hydrocarbons (Pfam: Toluene_X), a 3-hydroxyacyl-CoA dehydrogenase (s2) and a von Willebrand factor type A (s1 and s2).	-
ECF206	Acidobacteria (89.29%), Proteobacteria (10.71%)	-	ECF26 (63.83%)	-	-	-	C in sigma4 (s2)	ZAS, RskA-like	1 (51.85%)	1	-	a calcineurin-like phosphoesterase (-1 of s2) and a cytochrome c (-2 of s2).	-
ECF207	Proteobacteria (97.89%), Verrucomicrobia (1.05%), Planctomycetes (1.05%)	GGAATAAA-Xn-GTC	ECF26 (93.49%)	~20aa s1 and s6	~50aa in s11	-	C in sigma2 in some subgroups	ZAS, RskA-like	1 (46.81%)	1	-	a calcineurin-like phosphoesterase, usually in position -2 or -1, a cupredoxin (-2 of s3, -1 of s4), and several proteins in the genetic context of members of s4 incuding a DUF3463 fused to a radical SAM, LytB, an aminotransferase class-III, a GMC oxidoreductase, a peptidase family M20/M25/M40 and a DUF2147.	-
ECF12	Actinobacteria (88.76%), Bacteroidetes (6.91%), Proteobacteria (1.75%), Chlorobi (1.24%), Ignavibacteriae (0.31%), Planctomycetes (0.21%), Firmicutes (0.10%), Calditrichaeota (0.10%).	-	ECF12 (86.12%), ECF26 (3.5%)	-	-	-	-	ZAS	0 (97.09%)	1, others are possible	-	a guanylate kinase (+2 of s6), a cytidylyltransferase-like protein (s6) and an EPSP synthase (s1)	-
ECF15	Proteobacteria (99.86%), Cyanobacteria (0.14%)	GGAAC-Xn-CATT	ECF15 (88.52%), ECF26 (1.76%)	~30 aa	~60aa s2 and some s1	-	CGC in sigma4	CAS	0 (90.32%)	Variable	AAS with RR, histidine kinase	in s4 and s5 (they share genetic context since they are trancribed consecutively) to a SecD/SecF GG motif and a protein-export membrane protein domain (PFAM: Sec_GG and SecD_SecF), which corresponds to the subunit of the SecDFYajC complex involved in the proton motive force-dependent steps of proteins translocation {Tsukazaki:2011id}. Subgroup s7 contains a conserved superoxide dismutase, in char…	-
ECF26	Proteobacteria (99.87%), Bacteroidetes (0.13%)	GGAATAAA-Xn-GTT	ECF26 (94.35%)	-	~5-20aa in some subgroups, conserved	-	-	ZAS	1 (85.83%)	1	-	catalases (s1), subtilases (s10, s4, s27 and s14), chitin-binding proteins (s2), enoyl-(acyl carrier protein) reductases involved in fatty acid biosynthesis (s12) and a conserved protein with a secreted repeat domain (s6, s16, s17 and s9). Other domains conserved in the context of members of ECF26 are the SsrA-system RNA-binding protein SmpB (s9), the domain of the inhibitor of apoptosis-promotin…	-
ECF208	Spirochaetes (100%)	-	-	-	-	-	-	CAS	1 (56%)	1	-	Members of s2 contain an average of 2.25 group 1 glycosyl transferases per ECF. These proteins often contain up to two IDEAL domains. In this subgroup we could could also find a DNA ligase and a DUF218-containing protein in position -2, which appears in the S-adenosylmethionine-dependent enzyme YdcF from E. coli, involved in anaerobic respiration {Chao:2008dz}. The C-terminal domain of acyl-CoA d…	-
ECF209	Actinobacteria (100%)	CCGTGAACC-Xn-CCGACTGT	-	-	-	-	C in sigma4	CAS	4 (66.66%)	1	-	Helix-turn-helix domain	-
ECF58	Plactomycetes (100%)	-	ECF58 (100.0%)	-	-	-	C in sigma2	-	-	-	-	s1 contain a conserved protein with a DUF3470 and a 4Fe-4S binding domain	-
ECF54	Actinobacteria (100%)	GTATCAG-Xn-CTCC	ECF54 (100.0%)	-	~10 aa in s2, s6 and s5	-	2C in sigma4 in some subgrups	-	-	-	subtilase, carboxypeptidase regulatory-like domain, CHAT domain and tetratricopeptide repeats	-	-
ECF122	Actinobacteria (100%)	CTCAC-Xn-CGTCTAC	ECF122 (94.99%)	-	-	-	C in sigma2, slightly shorter linker	-	-	-	-	6-O-methylguanine DNA methyltransferase. s4 is also associated to a glycerophosphoryl diester phosphodiesterase (position -1, an enzyme for hydrolysis of glycolipids), an histidine kinase-like ATPase domain (position -2, also known as GHKL domain from Gyrase, Hsp90, Histidine Kinase, MutL since they share a structurally related ATPase domain {Dutta:2000td}), one or two copies of the glycosyl tran…	-
ECF36	Actinobacteria (100%)	GTC-Xn-GTTCCCG	ECF36 (48.17%)	-	DUF2275 with Zinc-finger (58.33); ~10aa in s6,s10,s5,s1	3.05 in s3	CGC in sigma4 of some subgroups	ZAS, DUF2275, CAS	4 (41.85%)	-1	-	catalase, semialdehyde dehydrogenase, amino acid kinase fused to an ACT domain	-
ECF57	Planctomycetes (100%)	-	ECF57 (95.8%)	homeodomain-like domain in 8.33% of the proteins from s1 and a WD40-like beta propeler repeat in 21.05% of the contexts from s2	~20aa longer	~2	C in sigma2 and sigma4	-	-	-	-	carboxypeptidase regulatory-like domain and tetratricopeptide repeats	-
ECF210	Proteobacteria (100%)	-	-	-	-	-	-	-	-	-	-	-	-
ECF211	Actinobacteria (100%)	-	-	-	-	-	C in sigma2 (s1)	CAS	6 (75%)	1	-	ABC transporter	-
ECF118	Actinobacteria (100%)	TGTGAC-Xn-AACC	ECF118 (70.48%)	~32aa (2/3 s9)	-	-	C in sigma2	ZAS	6 (96.03%)	1	-	ABC transporter	-
ECF212	Firmicutes (100%)	TGAAC-Xn-TGTATA	-	-	-	-	-	CAS	1 (100%)	1	-	s1 contain a conserved member of acetyltransferase (GNAT) family	-
ECF33	Proteobacteria (100%)	TGAACCTTT-Xn-AC	ECF33 (44.11%)	-	~15aa in some ECFs	-	-	ZAS	1 (73.64%)	1	-	a conserved subtilase (+2 of s3 and s2) and a binding-protein-dependent transport system inner membrane component (s3)	-
ECF213	Chloroflexi (8.33%l), Planctomycetes (33.33%) and Firmicutes (58.33%)	CCAACA-Xn-CGTTATCTA	-	-	-	-	-	CAS, RskA-like	1 (50%)	1	-	ABC transporter, protein F from the Type II Secretion System	-
ECF17	Actinobacteria (100%)	TGAACC-Xn-CGT	ECF17 (85.82%)	-	-	-	S/T rich N-ter of s1	ZAS	1 (83.3%)	1	-	ECF17s1 contains a conserved protein with a bacterial capsule synthesis protein PGA_cap (Pfam: PGA_cap) in position -1, a conserved formamidopyrimidine-DNA glycosylase, a universal stress protein and a sortase. ECF17s2 and s11 contain a conserved protein from the Major Facilitator Superfamily (MFS). Consequent with this conserved genomic context, the only described member of s2, SigU from Strepto…	-
ECF11	Proteobacteria (100%)	GTGATC-Xn-CGTA	ECF11 (83.58%)	-	-	-	-	ChrR Cupin-like domain	0 (100%)	1	-	substract-binding domain of LON ATP-dependent protease, SnoaL-like domain-containing protein, short chain dehydrogenase, flavin containing amine oxidoreductase, DUF1365, mycolic acid cyclopropane synthetase	-
ECF214	Firmicutes (24.16%), Bacteroidetes (75.56%)	-	ECF10 (1.03%)	-	-	-	2C in sigma4 of s1	RskA-like	1 (94.33%)	1	-	UDP-N-acetylenolpyruvoylglucosamine reductase (-1 of s10, s18 and s6), an aminotransferase class I and II (-2 of s10, s18 and s6), an aspartyl protease (-3 of s10 and s6) fused to a PDZ domain in s18, a DUF1573-containing protein (-4 of s10, s18 and s6), a tRNA synthetase (-5 of s10, s18 and s6), a extracellular solute-biding protein (s4), a secreted repeat of unknown function (-1 of s4), an ECF …	-
ECF18	Proteobacteria (100%)	TGCATCTT-Xn-CGTA	ECF18 (95.33%)	-	-	-	2C in sigma4	RskA-like	1 (96.64%)	1	-	the only conserved proteins encoded in the genetic context of several groups are a DUF4394-containing protein (-1 of s15 and s12) and a fasciclin domain-containing protein (-1 of s2 and +2 of s3 and s11). Faciclin domain-containing proteins are usually transmembrane or cell-surface proteins involved in cell adhesion {Moody:2013eb}. Other conserved domains include a SelR domain (+2 of s11), a DUF4…	-
ECF19	Actinobacteria (86.21%), Cyanobacteria (5.65%), Firmicutes (1.95%), Chloroflexi (0.51%), Proteobacteria (1.65%), Verrucomicrobia (0.51%), Deinococcus-Thermus (1.54%), Acidobacteria (1.03%) and Planctomycetes (0.62%) and Gemmatimonadetes (0.10%)	AT-Xn-CG or TG	ECF19 (56.46%), ECF126 (3.66%), ECF34 (2.72%), ECF18 (1.0%)	-	-	-	2C in sigma4 in s1, s2, s6, s11 and s13	RskA-like, ChrR-like (s19), ZAS fused to the N-terminal domain of a mycothiol malenylpyruvate isomerase (s7, s18), none (s4)	1 RskA (79.71%), 0 ZAS and ChrR (19.49%)	1	AAS in -1 of s7 (94.44%) and s18 (40%)	several domains conserved within both s7 and s18, such as a bifunctional DNA primase/polymerase N-terminal domain, a protein with a conserved ACT domain fused to a formyl transferase domain. Other conserved proteins in include a mttA/Hcf106 protein (-1 of s27), a sortase (-1 of s5), a DUF4397 (-2 of s5), a SsgA protein involved in sporulation and cell division (-1 of s12), a FeoA Iron dependent r…	-
ECF61	Plactomycetes (100%)	-	ECF61 (100.0%)	-	-	-	Longer sigma4.1	-	-	-	Protein kinase (83.33%)	Tetratricopeptide repeat	-
ECF215	Candidatus	-	-	-	-	-	1/2 C in sigma2, C in sigma4 some sequences	CAS, DUF5472	1 (63.89%)	1	-	N-terminal domain of a GHMP kinase	done with no-ref/no-rep
ECF216	Proteobacteria (100%)	-	-	~30 aa with TMH in s2	-	18% in s2	~12 extra aa in s2 (before sigma2.2)	ZAS (no Pfam domain in s2)	1 (69.23%)	1	-	a carboxypeptidase regulatory-like in s1 and two EF hands (2.2 per genetic context) in s2	-
ECF62	Plactomycetes (100%)	-	ECF62 (92.59%)	-	-	-	-	-	-	-	Protein kinase, fused to WD in s1 and s2, zinc finger in s1, s2 and s3	Tetratricopeptide repeat	-
ECF16	Proteobacteria (97.33%), Spirochaetes (2.67%)	TTC-Xn-TAC or TAAC	ECF16 (96.5%)	-	-	-	-	DUF1109	6 (95.8%)	1	2C facing the periplasm in AS	a DUF692-containing protein (s15 and s16) a DUF2282-containing protein (s15 and s16), a DoxX-domain containing protein (s15 and s16), an enoyl-CoA hydratase/isomerase (s2), a putative DNA-binding domain (s16), a cytochrome C biogenesis protein fused to a thioredoxin-like domain (s10), a AhpC/TSA family (s10), an outer membrane efflux protein (s2), a glutathione S-transferase (s19) and a protein f…	-
ECF40	Actinobacteria (100%)	-	ECF40 (98.37%)	-	-	-	2C in sigma2	RsdA-like	1 (50%)	1	-	one or two proteins with an IMP dehydrogenase/GMP reductase domain (except s4 and s5) involved in purine metabolism, ~3 protein kinases per ECF in s2, a DUF5319-containing protein (+2 of s1 and s3), a transcription factor WhiB (-1 of s3 and -2 of s2), a LytR cell envelope-related transcriptional attenuator (-8 of s4), a DUF4193-containing protein (-7 of s4), a DUF3093-containing protein (-6 of s4…	-
ECF132	Actinobacteria (100%)	-	ECF132 (80.22%)	-	-	-	-	CAS	1 (58.14%)	1	-	CoA-binding protein, adenylosuccinate synthetase, YjbR domain (all in s1)	-
ECF123	Actinobacteria (100%)	-	ECF123 (97.48%)	~20-30 aa in s1 and s3	~10 aa in s2	-	-	CAS	1 (73.33%)	1	-	Members of s1 and s2 encoded one or several transmembrane subunits of the succinate dehydrogenases in their genetic context and a FAD-binding domain, also present in s6	-
ECF53	Acidobacteria (100%)	TGTTTATC-Xn-TCTCC	ECF53 (100.0%)	~350 aa, putative zinc-finger (30%) + tm	-	1	-	-	-	-	-	an aldehyde dehydrogenase, proteins from an ABC transporter and an AsnC-type helix-turn-helix domain.	-
ECF217	Plactomycetes (100%)	-	ECF59 (100.0%)	-	-	-	-	-	-	-	Protein kinase In +1	Other conserved domais are only present in s1, with a Plactomycete extracellular protein (Pfam: Planc_extracel), a dockerin type I repeat (Pfam: Dockerin_1), which takes part in the cellulosome together with a cadherin (source: Pfam{Finn:2004ce}) and a tretratricopeptide repeat	-
ECF52	Actinobacteria (100%)	-	ECF52 (100.0%)	Zinc-finger domain (all) and a carbohydrate-binding domain such as NPCBM/NEW2 domain (s1) or ricin-type beta-trefoil lectin domain-like (s4)	-	1 or 2 (0 in s8)	CC in sigma2 (s1, s4)	-	-	-	-	In s6, ECFs are associated to a peptidase family S49, to a response regulator fused to a LytTr DNA-binding domain and a formamidopyrimidine-DNA glycosylase from the base excision repair system. The protease might release the ECF from the inhibition of the C-terminal extension and the whole signal transduction system could be responding to DNA damage since a base excision repair system is encoded …	-
ECF127	Actinobacteria (100%)	GTAACCC -35	ECF127 (100.0%)	-	-	-	-	Rieske [2Fe-2S] + TAT signal peptide in 26.84% (s1) and 40% (s2)	0 (100%)	1	-	an acyltransferase (s1), a calcineurin-like phosphoesterase (s1)	-
ECF125	Actinobacteria (100%)	AAAA-Xn-CGTCGGA	ECF125 (100.0%)	-	-	-	C in sigma2, CX4C in sigma4 (s1) or C in sigma4 (s2)	glyoxalase/bleomycin resistance protein/dioxygenase	0 (100%)	1	-	a TetR represor (s1), a protein from the major facilitator superfamily (s4), an aminopeptidase I zinc metalloprotease M18 (s2), an enoyl-CoA hydratase/isomerase (s2), a CobB/CobQ-like glutamine amidotransferase (s2), a creatinine amidohydrolase (s1), an aminotransferase class-III (s1), a GMC oxidoreductase (s1), a FMN-dependent dehydrogenase (s1), a radical SAM with an iron-sulfur cluster (s1), a…	-
ECF218	Acidobacteria (100%)	Subgroup dependent	ECF49 (33.49%), ECF47 (29.27%), ECF50 (28.48%)	~40aa s1, ~30aa s7, ~20aa s17	-	-	-	RskA-like, DUF4349(s8), CAS	1 (74.33%)	1	-	Genetic context conservation only extends beyond the AS factor coding sequence in s8, which contains an EPSP synthase and an aconitate hydratase	-
ECF59	Planctomycetes (100%)	TC in -35	ECF59 (100.0%)	-	-	-	~6 amino acid longer linker	-	-	-	Protein kinase in +1	Tetratricopeptide repeat	-
ECF48	Actinobacteria (100%)	-	ECF48 (14.0%)	Putative zinc-finger (60 (s2) to 400aa (s4))	-	0 (s2) to ~1 TM (s1, s3 and s4)	C in sigma2 of some sequences, 3C in sigma2 (s1)	-	-	-	-	-	-
ECF131	Actinobacteria (100%)	TGTCA-Xn-CGCAC	ECF131 (60.71%)	-	-	-	2C in sigma2 (s3), C in sigma4 (s2)	CAS	1 (58.33%	-1	TetR repressors encoded in neighbourhood of s1	-	-
ECF128	Actinobacteria (100%)	CCAACC-Xn-GGCGTC	ECF128 (91.59%)	-	-	-	C in sigma2 (s1)	CAS, BNR/Asp-box repeat, Sortilin, photosynthesis sytem II assembly factor YCF48	1 (67.16%)	1	-	ATP-grasp domain	-
ECF130	Actinobacteria (100%)	-	ECF130 (73.85%)	-	-	-	-	-	-	-	-	Helix-turn helix domain, tetratricopeptide repeat	-
ECF219	Actinobacteria (100%)	-	-	-	-	-	lack of sigma2.1 (s2 and s3), G rich linker	CAS s2	1 (66.67%) s2	1 s2	-	Bacterial SH3 domain, tetratricopeptide repeat	-
ECF43	Proteobacteria (100%)	GTC-Xn-CAG	ECF43 (100.0%)	-	-	-	ECF sigma factor domain. S/T in first part of sigma2.2	-	-	-	Protein kinase in +1	members of s1 contain a conserved formamidopyrimidine-DNA glycosylase in position -1 and a transposase fused to a fatty acid desaturase.	-
ECF42	Actinobacteria (70.66%), Proteobacteria (22.49%), Bacteroidetes (2.30%), Firmicutes (1.21%), Acidobacteria (1.13%), Cyanobacteria (0.77%), Planctomycetes (0.44%), Verrucomicrobia (0.4%), Chloroflexi (0.24%), Spirochaetes (0.16%), Armatimonadetes (0.08%), Nitrospirae (0.08%)	TGTCGAT-Xn-CGTC	ECF42 (99.9%)	~200aa Tetratricopeptide repeat	-	-	Conserved C or CC in sigma4	-	-	-	YCII domain in -1	a MurR protein (s15), an acetylmuramoyl-L-alanine amidase (s15), a MraW methylase (s15), a penicillin-binding protein (s15), ~two copies of a mycolic acid cyclopropane synthetase (s10) and a MaoC dehydratase (s10).	-
ECF220	Proteobacteria (100%)	-	-	~0 to 400aa	-	1 s1	C in C-ter of s1	-	-	-	Two transmembrane proteins in +1 and -1 of s1	AAA ATPase, tetratricopeptide repeat	-
ECF221	Actinobacteria (100%)	CGAACGTTTC-Xn-GCGTCxTAG	-	-	-	-	Positively charged N-ter	DUF4131, DUF2694, RskA-like, CAS	1 (72.55%)	1	-	a semialdehyde dehydrogenase (-1 of s1 ), a subtilase with a bacteria pre-petidase domain (+2 of s1) and a peptidase family M1 with an ERAP1-like domain (s1 and s2).	-
ECF222	Actinobacteria (100%)	-	-	-	-	-	-	CAS	1 (64.29%)	1	-	-	-
ECF51	Actinobacteria (100%)	GCAACCG-Xn-GCGTGTC	ECF51 (97.9%)	s5 (15.38%) PQQ domain fused	~50aa s15	s5 (15.35%, PQQ domain fused)	-	CAS	1 (70.73% )	1	AAS in -1 of s9	in s9 and s13 and include a CoA-binding protein, a formyl transferase, a AICARFT/IMPCHase bienzyme fused to a MGS-like domain, with potential functions in purine sythesis, and a ATP-grasp-domain protein	-
ECF38	Actinobacteria (100%)	AACC-Xn-TC	ECF38 (73.09%), ECF39 (0.34%)	-	~30aa (s4), ~20aa (s1), ~40aa (s3)	-	-	CAS, RskA-like	1 (67.46%)	1	-	a HIT protein (-1 of s5 and s6), a PhoH-like protein (-2 of s5), a UPF0054 protein (s5 and s6), a transporter fused to a DUF21 (s5 and s6), a SURF1 protein (+2 of s1), a DUF3097 (s5 and s6), DnaJ (s5 and s6), a protein with a DeoR-like helix-turn-helix domain fused to the C-terminal domain of HrcA (s5 and s6), a DUF4870 (s5), a RNA methyltransferase (s5 and s6), a 50S ribosome-binding GTPase (s5)…	-
ECF39	Actinobacteria (100%)	CAACC-Xn-CGTC	ECF39 (93.15%)	~20aa s3 with conserved ERCAA motif,~50aa s25	~70aa s1, ~20aa s2	-	-	CAS, RskA-like, DUF3040, PASTA, WD40	1 (72.31%)	1	s1, s3 associated to 2CS, s2 associated to RR only	The subgroups with the largest number of conserved proteins in their genetic context are part of the clade regulated by 2CSs. Some conserved functions are an AMP-binding enzyme (+1 of s2), a VanZ-like protein (-4 of s1) involved in resistance against cell surface-acting antimicrobials such as teicoplanin and encoded within the skin element of SigK in Clostridium difficile {Woods:2018fv}, an endon…	-
ECF223	Firmicutes (71.43%), Fusobacteria (28.57%)	AATAAA-Xn-TT	-	-	-	-	-	CAS, RskA-like, PepSY	1 (69.05%)	1	-	a GcpE (s2), a VanZ-like protein (s1) and a tRNA pseudouridine synthase (s1).	-
ECF224	Candidatus	-	-	-	-	-	-	CAS	2 (76.92%)	1	-	biotin-lipoyl like domain fused to a HlyD secretion protein, a protein from an ABC transporter and a FtsX-like permease, 1 transmembrane helix protein in +2	done with no-ref/no-rep
ECF225	Proteobacteria (100%)	AAACTTTTT-Xn-CGACT	-	-	-	-	C in sigma2	ZAS, CAS	1 (18.18%)	1	-	a LysR represor (s2 and s3), a protein with a PhoU domain (s1), an ACT domain (s3), a phosphate transporter (s2, s3 and s4) and the periplasmic transporter of an ABC complex ( s2 and s3).	-
ECF226	Acidobacteria (55.56%), Plactomycetes (33.33%), Verrucomicrobia (11.11%)	-	-	-	-	-	-	ZAS, CAS, DUF3520, von Willebrand	1 (100%)	1	-	-	-
ECF227	Firmicutes (97.17%), Bacteroidetes (2.83%)	AAAAC-Xn-TTATAT	-	~40aa s9	-	-	2C in sigma2 in sevaral subgroups	CAS	6 (79.16%)	1	ABC transporters	-	-
ECF31	Firmicutes (100%)	TGAAC-Xn-CGT	ECF31 (91.1%)	-	-	-	-	DUF2207, DUF5345	2 (84.35%)	1	2TM helix in +2, ABC transporters and N-terminal domain of a phospholipase D-nuclease	the C subunit of Glu-tRNAGln amidotransferase (+7 of s2), an amidase (+8 of s2), GatB (+9 of s2), a protein with an acetyltransferase (GNAT) domain (+10 of s2), a metallo-beta-lactamase (-2 of s2), a thioredoxin (-3 of s2), an SNARE associated Golgi protein (-4 of s2).	-
ECF228	Bacteroidetes (99.74%)	-	-	-	-	-	-	-	-	-	2CS stabilization in the only described member, 2CSs not significantly conserved in genetic context	a ribulose-phosphate 3 epimerase (+1 of s4), a haloacid dehalogenase-like hydrolase (+1 of s3), a S-adenosylmethionine synthetase (-2 of s3), a LysR regulator (-3 of s3), a catalase (-4 of s3), a tRNA synthetases class I (s3), a phage integrase (s3), an enoyl-CoA hydratase/isomerase (s3), a cytidine and deoxycytidylate deaminase zinc-binding region (s3) and a signal peptidase II (s3).	-
ECF35	Proteobacteria (100%)	ACCC-Xn-CGT or TAACCCG-Xn-CGTCT	ECF35 (6.13%)	-	-	-	2C in sigma4 is some subgroups	CAS, ZAS, tetratricopeptide repeats	1 (67.68%)	1	-	a UPF0029 (+2 of s2), the C-terminal domain of a TonB protein (-1 of s13), a Diguanylate cyclase with an EAL and a GAF domains (-1 of s2), an oligopeptide/dipeptide ABC transporter (s11), a protein with a Transglycosylase SLT domain (s7) and an AIR carboxylase (s7)	-
ECF229	Spirochaetes (100%)	ATTC in -35	-	-	-	-	C in sigma2 (s1)	FecR	1 (68.42%)	1	-	proto-conducting membrane transporter (s1)	-
ECF230	Firmicutes (100%)	AAACTATTT-Xn-TACGAATATA	-	-	-	-	-	CAS, ABC tranporter?	6 (73.33%)	1	-	ABC transporter in +1	-
ECF231	Bacteroidetes (96.88%), Acidobacteria (3.13%)	TGTAACCTT in -35	-	-	-	-	-	ZAS with HEAT repeat	1 (96.88%)	1	Adhesine	members of s1 contain a conserved MacB-like periplasmic core domain fused to a FtsX-like permease	-
ECF232	Firmicutes (100%)	TGTT-Xn-CGT	-	-	-	-	2C in sigma4 (s4), 2C in sigma2 (s2)	CAS with DUF4367 or WD40	1 (85.11%)	1	ABC transporter	a peptidase M1 (s3)	-
ECF233	Candidatus	-	-	-	-	-	-	CAS	1 (54.54%)	1	-	a glycosyl transferase of group 1 (CAZY: GT1) fused to a glycosyl transferase of family 4 (CAZY: GT4) (~1 copy per ECF in s2 and ~3 copies per ECF in s1) an O-Antigen ligase, a helix-turn-helix domain and tetratricopeptide repeats (s1).	done with no-ref/no-rep
ECF234	Firmicutes (100%)	GATA-Xn-ACAA (s2)	-	-	-	-	C in sigma2	-	-	-	2CS, ABC transporter	a MacB-like periplasmic core domain fused to a FtsX-like premease	-
ECF121	Actinobacteria (100%)	-	ECF121 (73.36%)	-	~30-~130aa	-	C in sigma4	CAS	1 (27.17%)	1	-	an acyltransferase (s3, s5 and s2, +2 of s1 and s4), a NAD dependent epimerase/dehydratase (+3 of s1 and s4), a protein with an helix-turn-helix domain (s2, s3, s5 and +4 of s1 and s4), a haloacid dehalogenase-like hydrolase (-1 of s4 and s1, +2 of s2 and s5), an antibiotic biosynthesis monooxygenase (-1 of s5), an AMP-binding enzyme (-1 of s2, -2 of s4), a glutaredoxin-like domain (DUF836) (-3 o…	-
ECF116	Firmicutes (100%)	TGAAAC-Xn-CGTCTAAT	ECF116 (25.24%)	-	-	-	1/2 C in sigma4 of s1 and s2	CAS (sporulation and spore germination, DUF)	1 (71.37%)	1	2CS in s1 and s2	ferredoxine I (s1), a transcriptional regulator fused to a response regulator (s2), an ECF transporter (s2), a RNA pseudouridylate synthase (s2)	-
ECF235	Firmicutes (99.74%) Actinobacteria (0.26%)	TGTAAC -35	ECF110 (12.01%), ECF124 (11.8%), ECF108 (10.79%), ECF40 (0.11%)	s41 (unknown domain but 0 rep seqs)	s13 (short unknown domain)	-	C in sigma2 and sigma4 in some cases	ZAS, sigma factor regulator	1 (77.79%), 4 (6.55%)	1	Other sigma factor (s15)	DUF3139	-
ECF120	Bacteroidetes (100%)	TGTAACAAA-Xn-TCGTCAT	ECF120 (20.53%)	-	-	-	s1, s13 pair of C in sigma2 and sigma4	ZAS, CAS, DUF3379	1 (71.22%)	1	DUF4252, sometimes fused to a auto-transporter adhesin head GIN domain, peptidase S41 (Flavobacteriales)	an outermembrane beta-barrel protein (+2 of s9, s7), a protein contain a 4Fe-4S dicluster domain (-1 of s15), a protein with a Cys-rich domain (-2 of s15), an amino acid kinase (-1 of s3), the pyridoxal binding domain of a pyridoxal-dependent decarboxylase (-2 of s3), a shikimate kinase (s1 and s3), a DUF45 (s3), an Holliday junction DNA helicase ruvB (s11), a pyruvate ferredoxin/flavodoxin oxido…	-
ECF237	Proteobacteria (42.86%), Cyanobacteria (42.86%) Actinobacteria (11.43%), and Chloroflexi (2.86%)	-	-	s1 (Homeodomain-like domain 10%), s5 (unknown)	s4 (unknown)	-	Pair of C (or CC-C) in sigma2 (except s2), C in sigma4 (s4 and s5)	-	-	-	Killing trait (Proteobacteria)	glutamine aminoreductase (-3 of s4)	-
ECF238	Proteobacteria (56.37%), Bacteroidetes (27.94%), Firmicutes (6.37%), Actinobacteria (4.90%), Acidobacteria (2.94%), Nitrospirae (0.49%), Spirochaetes (0.49%), Chloroflexi (0.49%).	-	ECF24 (84.87%), ECF44 (13.09%)	-	~20 aa (negative charge) in s10, s18 and s13	-	multiple C in sigma2 and sigma4, C-rich Cter, C in linker	-	-	-	-	Tetratricopeptide repeat	-
ECF239	Bacteroidetes (99.22%)	AACA or GACA-Xn-TAC	ECF10 (95.18%)	-	-	-	2C in sigma2 of s3,s1,s5,s6,s9,s4 and 3C in sigma2 of s2	FecR-like fused to a DUF4974	1 (96.88%)	1	TonB-dependent receptor	SRP54-type protein, a tetrahydrofolate dehydrogenase/cyclohydrolase, an amidinotransferase, a glyoxalase/bleomycin resistance protein/dioxygenase superfamily, an arginyl tRNA synthetase, tetratricopeptide repeat	-
ECF240	Bacteroidetes (99.89%)	-	ECF10 (82.76%)	s106, s155, s180 with unknown conserved domain ~55aa	s28, s64 unknow domain ~25aa	In several subgroups	C in sigma2 and/or sigma4 in several subgroups	FecR-like	1 (87.70%)	1, -1 (s1, s22), +2 (s4)	TonB-dependent receptor fused to a carboxypeptidase regulatory domain, carbohydrate-binding outer-membrane protein (susD-like)	glycosyl hydrolase family 92 and a lysine exporter LysO	-
ECF241	Bacteroidetes (68.28%), Proteobacteria (24.14%), Acidobacteria (6.21%), Spirochaetes (0.69%)	CAATA-Xn-TCT	-	-	-	-	Conserved linker	CAS (heavy-metal resistance)	2 (57.93%), 1 (27.58%) (2 consecutive TMH in N-terminus in MSA)	1 (s2, s3, s4,s6,s8,s9,s10) -1 (s1, s5, s7)	-	LysR transcriptional regulator, activator of the Hsp90 ATPase	-
ECF242	Proteobacteria (44.19%) and Spirochaetes (55.81%)	-	-	-	-	-	C in sigma2 (s1) or sigma4 (s2, s3)	FecR-like fused to a DUF4974 and DUF4880 in some cases	1 (100%)	1	TonB-dependent receptors (no in Spirochatetes)	DoxX protein (PFAM: DoxX) in +2 in s1, a rhodanese (s1), a metalloenzyme (s1), a thiolase (s1) and a ABC transporter (s1)	-
ECF243	Proteobacteria (100%)	-	ECF05 (45.1%), ECF07 (16.62%), ECF06 (6.67%), ECF09 (5.5%), ECF08 (3.14%), ECF10 (0.39%)	s172, s125 (FecR protein 100%), s57 (homeodomain 100%) short extensions (20-30aa) in s62, s51, s1, s77, s66, s23, s59, s47, s134, s3, s38, s53 (subgroup dependent)	~40 aa s134	1 (s172, s125, s57)	GC or CG in sigma2 (not always), non conserved 2.3, different types of linker (some G-rich), C end of sigma4 (not always)	FecR-like sometimes fused to DUF4974 and DUF4880	1 (82.33%)	1	TonB-dependent receptors in +2	a heme-binding protein A (HasA) (+3 of s15), an ABC transporter protein (+4 of s15), a HlyD membrane-fusion protein of T1SS (+5 of s15), an autotransporter beta-domain (+3 of s75), a beta-lactamase (-1 of s75), a carbohydrate phosphorylase (-2 of s75), an alpha amylase (-3 and -6 of s75), a nucleotidyl transferase (-4 of s75), a starch synthase (-5 of s75), a Glu-tRNAGln amidotransferase C subuni…	-
ECF244	Firmicutes (100%)	GAGA-Xn-CGTC	ECF20 (0.52%)	-	-	-	C in sigma2 of s4, G-rich in C-terminus (except s5)	DUF4179 + zinc-finger	1 (89.13%)	1	-	-	-
ECF245	Firmicutes (100%)	TGAAAC-Xn-CGTAT	ECF20 (2.53%), ECF30 (1.78%)	-	-	-	1/2 C in sigma2	bactofilin + zinc-finger	1 (97.69%)	1	-	the nucleotide-binding domain of a DisA bacterial checkpoint controller in +2 which acts a a di-adenylate cyclase inhibited by stalled replication forks or recombination intermediates (source: Pfam) , a YbbR-like protein +3 and a phosphoglucomutase/phosphomannomutase (Pfam: PGM_PMM_IV) in +4. Other conserved proteins are a glutamine amidotransferase fused to a SIS domain (s2)	-
ECF246	Spirochaetes (93.75%), Firmicutes (6.25%), Candidatus (non-representatives)	-	-	-	-	-	C in sigma2 (no s2)	CAS	3 (16.36%), 2 (31.26%)	1	2CS	a membrane transport protein (-1 of s2), the N-terminal of a phospholipase D-nuclease (+2 of s5), a response regulator fused to a transcriptional regulator (s2), an ArgJ-like protein (s2), an 3’-5’ exonuclease fused to a HRDC domain (s2), a protein with a NUDIX domain (s2), a glutamine amidotransferase (s2), a binding-protein-dependent transport system inner membrane component (s5), the oligopept…	done with no-ref/no-rep
ECF247	Chloroflexi (87.5%), unclassified bacteria (12.5%)	-	-	-	-	-	1/2 C in sigma2, one 100% conserved	CAS, sometimes with zinc-binding	2 (62.5%)	1	Bactofilin in +2	-	-
ECF248	Bacteroidetes (98.39%) and Gemmatimonadetes (0.81%)	-	-	-	-	-	-	-	-	-	Glycosyl transferase family 2 in -1	In s5 there is a queuine tRNA-ribosyltransferase (-2), a YjgP/YjgQ permease (-3), a EamA-like transporter (-4), a GHMP kinase in -5, a rRNA small subunit methyltransferase G (usually in +1). Subgroups s1 and s3 share a conserved lipoyl synthase of radical SAM family. Other than that, s1 contains a conserved tetraacyldisaccharide-1-P 4'-kinase, an UDP-N-acetylenolpyruvoylglucosamine reductase and …	-
ECF249	Firmicutes (41.81%), Bacteroidetes (27.68%), Acidobacteria (9.6%), Actinobacteria (4.52%), Chlorobi (4.52%), Planctomycetes (7.91%), Proteobacteria (0.56%) and Verrucomicrobia (3.39%).	CGCAACTTT-Xn-GTT	ECF04 (2.63%), ECF10 (2.19%), ECF52 (0.44%), ECF20 (0.44%)	s14 (﻿Putative zinc-finger)	s5 (unknown domain)	-	C in sigma2 (s3)	ZAS	2 (43.21%, only s1) 1 (38.21%)	1	-	Tetratricopeptide repeat, several cytochrome proteins, enzymes for the synthesis of tryptophan and other catalytic activities conserved in s1, and an EF hand domain (Ca2+ binding) and a SCO1/SenC protein (required for the optimal cytochrome c oxidase activity) in s3	-
ECF102	Bacteroidetes (66.17%), Gammaproteobacteria (33.83%)	-	ECF102 (61.39%)	-	-	0.43 in s5	2 (3) C in sigma2 (s1)	CAS	0 (90.91%)	-2	Mechanosensing with OprF, CfrX and CmpX at least in s1	CorA-like Mg2+ transporter, aldolase, OprF, Mechanosensitive ion channel, kinase/pyrophosphorylase (s1) and a pyruvate phosphate dikinase (s1).	-
ECF250	Firmicutes (100%)	TGTCAC or TGTCCCTTT-Xn-GTTATATA	-	-	-	-	2C in sigma2	DUF4367, DUF4179	1 (82.67%)	1	-	ABC transporter	-
ECF251	Bacteroidetes (98%), Ignavibacteriae (1%)	GAC-Xn-GGT(T/A)ACA	-	-	-	-	C in sigma2 and sigma4 (s1)	DUF2207, CAS	2 (38%), 1 (60%)	1	-	Tetratricopeptide repeat	-
ECF23	Firmicutes (100%)	TGATAG-Xn-CGTATTA	ECF23 (55.79%)	-	-	-	C in sigma2 after DAED	DUF4179, DUF4367, CAS	1 (88.7%)	1	-	-	-
ECF252	Bacteroidetes (42.11%), Proteobacteria (38.60%), Spirochaetes (19.30%).	AAA-Xn-TTG	-	-	s1 (short)	-	2C in sigma2 (s2) C in sigma4 (s5)	RseA-like, CAS	2 (49.12%) 1 (38.6%)	1	-	-	-
ECF253	Proteobacteria (100%)	TTTGAAGGG-Xn-CGTCTAA	-	-	-	-	S/T rich C-ter	ZAS, RskA-like	1 (66.67%)	1	-	GatB, MgtC, an amidase, a glycolsyl hydrolase form family 18, a copper amine oxidase, nucleotidyltransferase, aferric uptake regulator (only s2), the C subunit of a Glu-tRNAGln amidotransferase (only s2), a protein with an acetyltransferase (GNAT) domain (only s2) and a zinc-ribbon containing domain (only s2). In general, the genetic contexts of members of ECF253 are related to tRNA loading and t…	-
ECF105	Firmicutes (100%)	TG(A/T)AGGG-Xn-CGTCTAT	ECF105 (12.33%)	-	-	-	-	ZAS, CAS	1 (85.11%)	1	-	acetokinase, pyrroline-5-carboxylate reductase, tRNA synthetase class II and 3-hydroxyacyl-CoA dehydrogenase	-
ECF254	Firmicutes (100%)	-	-	-	-	-	-	DUF4367	1 (77.78%)	2	-	a glycosyltransferase family 28 in +1, a HIT domain in -1, a histidine kinase from a 2CS in -2 and an intramembrane protease from rhomboid family in -3, a TadE-like protein involved in production of pili for surface adherence, a type IV leader peptidase (Pfam: Peptidase_A24) involved in processing the prepilins of T4SS, protein F from T2SS (Pfam: T2SSF) which form the platform for T2SS and type I…	-
ECF255	Bacteroidetes (98.13%)	TATGGAT-Xn-GCATCT	ECF119 (16.8%)	-	-	-	2C in sigma2, C in sigma4, extended N-term + charged	CAS (TonB protein C-terminal + Carboxypeptase regulatatory-like domain)	1 (78.5%)	1	-	﻿von Willebrand factor + DUF3520 + carboxypepD_reg-like domain in -1	-
ECF22	Bacteroidetes (78.81%), Proteobacteria (18.14%), Verrucomicrobia (1.19%), Planctomycetes (1.02%), Acidobacteria (0.68%).	TGTGATTTT-Xn-GCGAAT(C/A)AT	ECF22 (88.1%)	-	-	-	C in sigma2	DUF2207, RseA-like, CAS	4 (48.06%)	1	-	an alpha/beta hydrolase (-1 of s16 and s4), sigma-54 factor (s8) and two proteins from ABC transporters (-2 and -3 of s22)	-
ECF256	Firmicutes (100%)	TGAAAC-Xn-CGTTTCAT	ECF31 (1.32%)	-	-	-	-	-	-	-	-	-	-
ECF107	Firmicutes (100%)	-	ECF107 (98.96%)	-	-	-	-	CAS	2 (100% of +1), 3 (100% of +2)	1 and 2	2 AS fators	a DUF4199 in +2, a DUF5065 in +3, a peptidase family M28 in +4, a tRNA synthetases class I (R) with a DALR anticodon binding domain and an arginyl tRNA synthetase N terminal domain in -1, a DUF1934 in -2, a LD-carboxypeptidase in -3, a DUF1093 in -4 and a phosphotransferase system EIIC in -5.	-
ECF257	Firmicutes (100%)	CTTACA-Xn-TGTAA-XnTGAAG	-	-	-	-	1/2 C in sigma2	-	-	-	ABC transporters	a peptidase family M20/M25/M40 (s2 and -2 of s1), a protein with an AAA ATPase (s2 and s1), proteins from ABC transporters (s1 and s2), a transporter with a DUF21 (s1), a protein from the ArsC family, a transcriptional regulator under oxidative stress (s2) and a MarR protein, involved in antibiotic resistance (s2).	-
ECF258	Firmicutes (100%)	TGAACC-Xn-AATATA	-	-	-	-	C in sigma2	DUF4179, CAS	1 (77.5%)	1	-	ABC transporters	-
ECF259	Firmicutes (100%)	GAACC-Xn-T-rich	-	-	-	-	3C in sigma4, longer C-ter	DUF4179	1 (94.6%)	1	-	ABC transporters	-
ECF260	Firmicutes (100%)	CGAAC-Xn-GTATA	-	-	-	-	C in sigma4	DUF4179, CAS	1 (66.67%)	1	-	ABC transporters	-
ECF261	Firmicutes (100%)	(T/C)GAAC-Xn-AATATA	-	-	-	-	-	DUF3600, CAS	1 (75%)	1	-	ABC transporters	-
ECF262	Firmicutes (100%)	-	-	All but s4, various domains	-	0-1	Pair of C in sigma4 (s3), C in sigma2 (s2, s4)	-	-	-	Other ECF262 in +1 or -1	-	-
ECF103	Firmicutes (100%)	TGTCACAA-Xn-TCT	ECF103 (83.78%)	-	-	-	-	ZAS, DUF4179	1 (84%)	1	-	ABC transporters	-
ECF106	Firmicutes (100%)	-	ECF106 (33.2%)	-	-	-	-	DUF4367	1 (97.14%)	1	-	Inner membrane component of a binding-protein-dependent transport system (s1)	-
ECF263	Proteobacteria (89.8%), Verrucomicrobia (8.16%), Planctomycetes (2.04%)	TGCAC(A/C)-Xn-CGTC	-	230(s1,s2,s4), 330aa(s3) with fatty acid desaturase (2 cases in s4 and one in s2)	-	5 (s1, s2, s4), 7 (s3)	C in sigma2	DUF2007	1 (81.25%)	-1	-	a thioesterase (s2 and -2 of s1), a N-acetylmuramoyl-L-alanine amidase (s2) and a RNA methylase (s2), a endonuclease/exonuclease/phosphatase (s1) and an arginine-tRNA-protein transferase (s1).	-
ECF264	Firmicutes (100%)	GTAACCTT-Xn-GGCACATT	-	~350 aa with DUF1835	-	-	C in sigma2	-	-	-	-	ABC transporter	-
ECF265	Firmicutes (95.80%), Actinobacteria (3.50%)	AAC-Xn-CGTC	ECF30 (46.6%), ECF55 (5.84%), ECF112 (0.51%)	-	-	-	longer linker (s7,s4,s5,s24, s19, s17, s14), C in sigma2	DUF4179, RskA-like, CAS	1 (63.79%)	1	PadR transcriptional repressor and RodA in s4 and s7	ABC transporter (inner-membrane component of a binding-protein-dependent transport system)	-
ECF266	Firmicutes (100%)	TGCAACA-Xn-ACTCT	-	-	-	-	-	Beta propeller domain	1 (84.38%)	1	-	-	-
ECF30	Firmicutes (99.86%)	TGCAACA or TGAAACTTT-Xn-CGTC or CTCTAAT	ECF30 (94.68%)	s80 DUF4901 (100%) DUF4192 (100%)	-	-	C in sigma2 (exceptions), GG in C-terminus (exceptions)	DUF4179, ZAS, DUF4163, DUF3298, RskA	1 (91.02%)	1	-	s1 the delta subunit of the DNA polymerase III in +2, the ribosomal protein S20 in +3, a metallo-beta-lactamase fused to a competence protein (DNA transport across the membrane) and a DUF4131, a germination protease and a cytidine and deoxycytidylate deaminase	-
ECF267	Proteobacteria (100%)	-	-	-	-	-	G D/E rich C-terminus	FecR+tetratricopeptide	1 (100%)	1	Protein kinase in non-conserved position	-	-
ECF268	Acidobacteria (100%)	GGGAAC-Xn-GGTGT	-	-	-	-	~10 extra aa in N and C-ter	ZAS	1 (100%)	1	-		-
ECF269	Proteobacteria (100%)	-	-	-	-	-	2C in sigma4	CAS	2 (69.23%)	-1	-	Proteins in position -2 encode a flavinator of succinate dehydrogenase and position -3 contains a protein with an aminomethyltransferase folate-binding domain.	-
ECF02	Proteobacteria (100%)	GAACTTT-Xn-GTCT	ECF02 (99.2%)	-	-	-	C in sigma4	RseA-like	1 (~100%)	1	PDZ domain, RseB, RseC	50S ribosome-binding GTPase fused to a KH domain, an elongation factor Tu involved in the translation elongation, a ribonuclease-III-like protein involved in rDNA transcription and rRNA processing, a signal peptidase S24 (Pfam: Peptidase_S24), a signal peptidase S26 and a fumarate reductase (only s2).	-
ECF32	Proteobacteria (100%)	-	ECF32 (100.0%)	-	-	-	S/T rich N-ter	-	-	-	2CS	T3SS (Hrp gene cluster)	-
ECF25	Cyanobaceria (50%), Firmicutes (11.88%), Proteobacteria (15.84%), Spirochaetes (s3, 2.97%), Fibrobacteres (0.5%), Nitrospirae (0.5%), Deinococcus-Thermus (6.44%), Chloroflexi (6.44%), Gemmatimonadetes (1%), Ignavibacteriae (1%), Acidobacteria (1%) , Bacteroidetes (1.98%), Calditrichaeota (0.5%)	GGAAC-Xn-GTC	ECF25 (30.6%), ECF20 (0.19%)	-	-	-	C in sigma2 in some subgroups	ZAS, DUF4384, DUF4349	1 (74.75%), 2 in s14, s16, s18 and s19; 3 in s20	1	-	transglycosylase SLT from phages, T2SS, T3SS or T4SS (s2), a DNA polymerase family A with 5'-3' exonuclease activity involved in DNA repair (s2), a dephospho-CoA kinase (s2), a DUF1800 (s5) and an iron-dependent repressor (s5)	-
ECF03	Bacteroidetes (95.44%), Proteobacteria (1.27%), Verrucomicrobia (2.28%), Kiritimatiellaeota (0.25%), Chlorobi (0.25%)	TTAAACC-Xn-TC	ECF03 (89.41%)	~30aa s21 (unknown domain)	-	-	C in sigma2 of some subgroups	DUF4179, CAS	1 (62.03%)	1	-	Proteins from s4 have an extended genomic context conservation, with a NADP oxidoreductase in -1, a Maf-like protein, an elongation factor Tu fused to a LepA protein, a haloacid dehalogenase-like hydrolase, an UPF0102 protein, a glycoprotease and a LD-carboxypeptidase. Subgroups s3 and s5 contain one or several conserved transketolases. Last, s10 contains a LTXXQ motif family protein in +2 (invol…	-
ECF270	Proteobacteria (37.5%), Planctomycetes (12.5%), Ignavibacteriae (25%), Nitrospirae (25%).	-	-	s2 (putative zinc-finger)	-	-	Pair of C in sigma2 (except s1)	ZAS	0 (100%)	1	-	-	-
ECF271	Chloroflexi (81.82%) Acidobacteria (9.09%)	GCTGCTG-Xn-GXTCA	ECF03 (2.5%)	-	-	-	CxCx34C in sigma2 of most s1	ZAS	0 (100%)	1	-	-	-
ECF29	Proteobacteria (83.64%), Bacteroidetes (16.36%)	GGGAACCT-Xn-CATCCAAT or TTAGAT-Xn-GTTACA (s18, s14)	ECF29 (88.98%)	~30 aa with RCE/D motif	-	-	RCE/D motif in C-ter extension	-	-	-	-	-	-
ECF272	Proteobacteria (97%), Gemmantimonadetes (3%)	TTTAAACCTTT-Xn-CG(A/T)CTAA	-	-	~10 aa longer N-ter	-	C in sigma2 of some subgroups, longer N-ter	RskA-like	1 (87%)	1	Putative adhesine	a DnaB-like helicase (s3 and +3 of s4), a ribosomal protein L9 (s3 and s4), a ribosomal protein S18 (s3 and s4), an alanine racemase (+4 of s4), a single-strand binding protein (s4), a RNA pseudouridylate synthase (s5)	-
ECF273	Proteobacteria (100%)	AGTATAGG-Xn-CC	-	-	~10-20 S/T/P rich	-	-	RskA-like, CAS	1 (80%)	1	PDZ domain +2	glycine cleavage system (a glycine cleavage T-protein and a glycine cleavage H-protein), proteins related to stomatins (SPFH domain / Band 7 protein, NfeD-like protein) and GMC oxidoreductase and a beta-lactamase	-
ECF274	Bacteroidetes (100%)	CAACCTTT-Xn-CTCTTT	-	-	-	-	-	RskA-like, CAS	1 (81.25%)	1	-	-	-
ECF275	Bacteroidetes (99.61%)	TGxAAC-Xn-GTC	-	-	-	-	C in C-ter, truncated proteins in some cases (different criteria to choose starting M?)	RskA-like, CAS, DUF3379	1 (51.95%)	1	-	the GIN domain of a putative auto-transporter adhesion (+3 of s1), a Lon protease (s1), a cytidylate kinase (s1)	-
ECF21	Bacteroidetes (99.62%)	GCAACC-Xn-CGTCT	ECF21 (62.35%)	~380 aa with outer membrane beta-barrel in s12 and s29, this protein is the AS factor in the rest	-	~1 (s12, s29)	C in sigma2	Outer membrane beta-barrel	1 (73.31%)	1	-	involves a protein from the radical SAM superfamily (s35 and +1 of s12), an oxidoreductase (s28, +2 of s12), a DUF4840 (-1 of s10), a polyprenyl synthetase (s1 and -1 of s26), a DNA primase (+3 of s26), a response regulator with a LuxR repressor (s1 and +4 of s26), a NAD synthase (s1 and +5 of s26), a RecA protein (-1 of s3 and s6), a FKBP-type peptidyl-prolyl cis-trans isomerase (+2 of s35), an …	-
ECF111	Cyanobacteria (68.75%),Thermotogae (14.06%), Proteobacteria (10.94%), Acidobacteria (4.69%) Fibrobacteres (1.56%)	TTGAACCT-Xn-GTCTAAA	ECF111 (15.25%)	-	-	-	CXnCG in sigma2 of some subgroups	CAS	1 (64.91%)	1	-	Tetratricopeptide repeat	-
ECF14	Actinobacteria (93.53%), Proteobacteria (3.07%), Armatimonadetes (0.65%)	CTACTGG -35	ECF14 (81.93%)	-	some in s1 and s6 (~50 aa, unknown domain)	-	C in sigma4 (no s6)	ZAS	1 (52.14%), 0 (47%)	1	AS factor must be phosphorylated by PknB to be degraded in M. tuberculosis, O-methyltrasferase in -1	mtt/Hcf106, NUBPL iron-transfer P-loop NTPase (PFAM: ParA) fused to an iron-sulfur cluster assembly protein, trypsin-like peptidase	-
ECF276	Firmicutes (60.98%), Proteobacteria (29.27%), Planctomycetes (9.76%)	AAC-Xn-TCT	ECF30 (5.04%)	-	~10 aa longer N-ter, s5 (non representatives)	-	C in sigma2	ZAS	2 (56.1%), 1 (29.27%)	1	-	-	-
ECF277	Acidobacteria (71.43%), Bacteroidetes (14.29%), Proteobacteria (14.29%)	-	-	-	s1 (~70aa) and s4 (~40aa)	-	1 (s4, s3) or 2 C (s1) in sigma2	ZAS, RskA-like, HEAT (s1), CAS	1 (82.86%)	1	PDZ domain (s1 and s5)	-	-
ECF278	Proteobacteria (83.33%), Acidobacteria (16.67%)	GTGAC-Xn-GTATA	-	-	-	-	-	Glycogen regognition site, ZAS	1 (100%)	1	-	-	-
ECF279	Bacteroidetes (100%)	TTGCAA-Xn-CGTCTAA	-	-	-	-	C in sigma4	DUF5056	2 (52.5%)	1	-	a dihydrofolate reductase, a biopolymer transport protein ExbD/TolR, a 16S rRNA methyltransferase RsmB/F, a Peptidase M64 (s2), a thymidylate synthase (s2), a acetyltransferase (GNAT) family (s2) and a Lrp/AsnC ligand binding domain fused to an AsnC-type helix-turn-helix domain (s2).	-
ECF280	Proteobacteria (100%)	-	-	-	-	-	Cx3CxGxG in sigma4	CAS	2 (73.33%)	1	ECF in -3 or -4 of s1 and s3	a ketopantoate hydroxymethyltransferase (+2), a tetratricopeptide repeat-like domain (+3), a PQQ-like domain (+4), a 50S ribosome-binding GTPase fused to a KH-domain-like of EngA bacterial GTPases (+5), a glutamine amidotransferase, a phosphoribosyl transferase and a ArsC-like protein	-
ECF281	Firmicutes (41.44%), Actinobacteria (23.42%), Deinococcus-Thermus (18.92%), Proteobacteria (16.22%)	GGAACTT-Xn-GTCTAA	ECF20 (10.45%), ECF113 (0.85%)	-	-	-	C in sigma2 and/or sigma4 in some subgroups	ZAS (+ DUF4349)	1 (79.69%)	1	-	heavy-metal resistance protein, a tRNA-dihydrouridine synthase, and a protein from family FUN14	-
ECF282	Actinobacteria (100%)	-	-	-	-	-	C in sigma2	-	-	-	AA in C-ter of s2 that is targeted by ClpXP for inhibition	-	-
ECF283	Actinobacteria (100%)	CCTT-Xn-AG	-	-	-	-	S/T rich linker	-	-	-	Protein kinase in -1 (or +2 in s5)	-	-
ECF284	Actinobacteria (100%)	GAATCCTTT-Xn-CTCTT	-	-	-	-	C in sigma2	AphC/TSA family, CAS	2 (57.14%)	1	-	-	-
ECF285	Proteobacteria (100%)	AA-Xn-CCTCT	-	-	-	-	2C in sigma2	DUF2892	2 (67.39%)	-1	-	DUF692 (+2 of s5), a putative DNA-binding domain (+3 of s5), a RNA 2'-O ribose methyltransferase (s5), a PBP (s5), an exonuclease (s5), the periplasmic component of an ABC transporter (s5) and a PhoU domain (s5)	-
ECF286	Actinobacteria (100%)	GAC-Xn-TC	ECF20 (2.2%)	-	~10 aa longer, S/T and D/E	-	C in sigma2 and C in sigma4 in s1 and s2	-	-	-	3.33 Asp23 per ECF	RibD C-terminal domain in -1 and an AFG1-like ATPase	-
ECF287	Actinobacteria (100%)	TCG (-35)	-	~80aa (unknown function)	-	-	2C in sigma4, C in C-ter extension	-	-	-	TetR/MerR trasncriptional regulators	alpha/beta hydrolase encoded in position -1	-
ECF288	Firmicutes (100%)	TGTCACA-Xn-TGTCTAAT	-	~100aa CGx2GxGxCxC motif	-	-	C-rich sigma4 with Cx6Cx5C and C-terminal with Cx7CxC, S/T rich sigma2	-	-	-	DUF2461	-	-
ECF289	Proteobacteria (100%)	CCCAAGGA-Xn-CGTCTxA	ECF20 (42.27%)	-	-	-	A-rich N-terminal and beginning of sigma4.2, C in sigma2	DUF3520 + von Willebrand factor	1 (87.34%)	1	-	trimethylamine methyltransferase (s1) and an aldehyde dehydrogenase (s4)	-
ECF27	Actinobacteria (100%)	-	ECF27 (90.2%), ECF20 (0.06%)	s1 G-tract extension	s10	-	C in sigma2 and sigma4	ZAS, RskA-like, CAS	1 (78.65%)	1	-	position +2 encodes a pyridine nucleotide-disulphide oxidoreductase; position +3 encodes a thioredoxin; position +4 a N-acetylmuramoyl-L-alanine amidase with a peptidoglycan binding domain or an acetyltransferase of GNAT family (s1); position -1 contains a MviN-like protein (Pfam: MVIN) (-2 in s1 and s2), which is involved in flipping the lipid II peptidoglycan precursor to the periplasmic surfac…	-
ECF290	Proteobacteria (97.64%), Planctomycetes (2.36%)	ACGG-Xn-CGT (only s1 and s2)	ECF20 (95.41%)	-	s3 (~10aa) (unknown domain)	-	C in sigma2	CAS, RskA-like	1 (42.54%)	1	Heavy-metal resistance protein with 1 TM (no in s3)	a diguanylate cyclase fused to a response regulator receiver domain, an EF hand, a DUF983, a NUDIX domain. In s3 flagellum biosynthesis such a flagellin, flagellar hook-associated protein 2 and FliS	-
ECF37	Proteobacteria (99.32%), Nitrospirae (0.68%)	TGTCAACC-Xn-CGTT	ECF37 (93.68%)	-	-	-	2C in sigma4 in s1, C in sigma4 in the rest	DUF3619, RskA-like	1 (69.1%)	1	DUF3106	RDD protein (+3 of s1), a thiamine pyrophosphate enzyme (-1 of s1), the small subunit of an acetolactate synthase (-2 of s1), an acetohydroxy acid isomeroreductase (-3 of s1), an RNA 2'-O ribose methyltransferase (-1 of s3), a fructose-1-6-bisphosphatase (-2 of s3), an OmpA (-4 of s3), a TolB protein fused to WD40 repeats (-5 of s3), the 4TM region of pyridine nucleotide transhydrogenase (-1 of s…	-
ECF291	Proteobacteria (98.45%), Cyanobacteria (1.55%)	-	ECF20 (33.76%)	-	-	-	C in sigma2, sometimes a pair	CnrY-like, CAS	1 (81.4%)	-2	cnrYHXCBAT controlling metal resistance efflux pump	LuxR transcriptional regulator fused to a response regulator receiver domain (s1), a TonB dependent receptor (s4) and a E1-E2 ATPase	-
ECF292	Actinobacteria (100%)	-	-	-	-	-	C in sigma2 (s2) or sigma4 (s1)	-	-	-	2.08 Asp23 per ECF	DUF2273	-
ECF293	Proteobacteria (53.03%), Bacteroidetes (29.65%), Actinobacteria (16.88%), Verrucomicrobia (0.22%), Spirochaetes (0.22%)	-	ECF13 (43.98%), ECF101 (11.35%), ECF117 (9.46%)	-	-	-	Extended linker, 3C in sigma4 in most of the subgroups	ZAS	0 (97.92%)	1	-	an ACP synthase III (-1 of s2), an acyl-CoA dehydrogenase (-1 of s8), a glycine cleavage system P-protein (+3 of s3), a DUF417 (+2 of s6), an EamA-like transporter (s2), a LysR transcriptional regulator (s2), OsmC (s8), a DUF3097 (s8), an universal stress protein (s8), an ABC transporter with a TOBE domain (s8) and a peptide methionine sulfoxide reductase (s6)	-
ECF294	Proteobacteria (96.15%), Acidobacteria (3.95%)	-	-	~120aa snoaL_2 domain	-	-	C in sigma2 in most, 3C in sigma4 in some	-	-	-	-	-	-
ECF115	Firmicutes (100%)	ATC-Xn-CGT	ECF115 (40.3%)	~70aa (several domains) ~130aa in s3 (snoaL_2)	-	-	C in sigma2, sometimes 2C	-	-	-	Clp protease	-	-
ECF295	Firmicutes (78.57%), Actinobacteria (21.43%)	-	ECF56 (100.0%)	~120aa snoaL_2 domain	-	-	2C in sigma2, 2C in C-ter extension	-	-	-	activator of Hsp90 ATPase homolog 1	Tetratricopeptide repeat	-
ECF56	Actinobacteria (96.15%), Proteobacteria (2.86%), Chloroflexi (0.66%), Gemmatimonadetes (0.22%), Acidobacteria (0.11%)	-	ECF56 (99.89%)	~120aa snoaL_2 (115.49%)	-	-	extended linker, 2C in sigma2	-	-	-	-	In s11 there is the N-terminal domain of a mycothiol maleylpyruvate isomerase (+1 of s11). The genetic context of s10 is conserved and includes an acyl-CoA dehydrogenase, a thiolase, an AMP-binding enzyme, a luciferase-like monooxygenase, a protein from the glyoxalase/bleomycin resistance protein/dioxygenase superfamily and a MlaE permease	-
ECF41	Actinobacteria (78.48%), Proteobacteria (14.49%), Firmicutes (Bacillales) (4.88%), Acidobacteria (78.48%), Chloroflexi (0.35%), Cyanobacteria (0.49%), Verrucomicrobia (0.11%), Bacteroidetes (0.21%), Planctomycetes (0.07%), Gemmatimonadetes (0.04%), Armatimonadetes (0.04%)	TGTCAACC-Xn-CGTT	ECF41 (99.09%)	~120aa snoaL_2 domain	-	-	-	-	-	-	-	a flavin-containing amine oxidoreductase (Pfam: Amino_oxidase) in -1 of subgroups s14, s24, s30 and s39, and a carboxymuconolactone decarboxylase (Pfam: CMD) s8 and in -1 of proteins from s6 and s16. These two proteins were already identified in members of original ECF41 {Staron:2009km}. Other proteins conserved in the genomic context are a DoxX-like protein in -1 of s13, a F420H(2)-dependent qui…	-

### Sheet: References
Tsirigos,K.D., Peters,C., Shu,N., Käll,L. and Elofsson,A. (2015) The TOPCONS web server for consensus prediction of membrane protein topology and signal peptides. Nucleic Acids Res., 10.1093/nar/gkv485.
